# Multi-trait genome-wide association analyses leveraging alcohol use disorder findings identify novel loci for smoking behaviors in the Million Veteran Program

**DOI:** 10.1101/2022.10.18.512710

**Authors:** Youshu Cheng, Cecilia Dao, Hang Zhou, Boyang Li, Rachel L. Kember, Sylvanus Toikumo, Hongyu Zhao, Joel Gelernter, Henry R. Kranzler, Amy Justice, Ke Xu

## Abstract

Smoking behaviors and alcohol use disorder (AUD), moderately heritable traits, commonly co-occur in the general population. Single-trait genome-wide association studies (GWAS) have identified multiple loci for smoking and AUD. However, GWASs that have aimed to identify loci contributing to comorbid smoking and AUD have used small samples and thus have not been highly informative. Applying multi-trait analysis of GWASs (MTAG), we conducted a joint GWAS of smoking and AUD with data from the Million Veteran Program (N=318,694). By leveraging GWAS summary statistics for AUD, MTAG identified 21 genome-wide significant (GWS) loci associated with smoking initiation and 18 loci associated with smoking cessation compared to 16 and 8 loci, respectively, identified by single-trait GWAS. The novel loci for smoking behaviors identified by MTAG included those previously associated with psychiatric or substance use traits. Colocalization analysis identified 10 loci shared by AUD and smoking status traits, all of which achieved GWS in MTAG, including variants on *SIX3, NCAM1*, and near *DRD2*. Functional annotation of the MTAG variants highlighted biologically important regions on *ZBTB20, DRD2, PPP6C*, and *GCKR* that contribute to smoking behaviors. In contrast, MTAG of smoking behaviors and alcohol consumption (AC) did not enhance discovery compared with single-trait GWAS for smoking behaviors. We conclude that using MTAG to augment the power of GWAS enables the identification of novel genetic variants for commonly comorbid phenotypes, providing new insights into their pleiotropic effects on smoking behavior and AUD.
