## SupplementaryTable 2 for "Multi-trait genome-wide association analyses leveraging alcohol use disorder findings identify novel loci for smoking behaviors in the Million Veteran Program"

### Sheet: smkinit
Supplementary Table 2A: Significant associations in MTAG-GWAS for smoking initiation
GenomicLocus	lead SNP	chr	position	p	Gene	Function	New loci after MTAG?
1	rs11210229	1	73860028	1.10611e-17	LINC01360	intergenic
2	rs472140	2	45139904	6.20607e-17	LINC01833	intergenic
3	rs11123965	2	104240205	5.78044e-10	LINC01935	intergenic	*
4	rs980772	2	145442190	4.05044e-09	TEX41	ncRNA_intronic
5	rs6756212	2	146140132	5.34828e-16	RPL6P5	intergenic
6	rs6800583	3	16851755	6.1383e-10	PLCL2	intergenic	*
7	rs28566044	3	18779479	8.72943e-09	SATB1-AS1	intergenic	*
8	rs6778080	3	49317338	2.19231e-09	USP4	intronic	*
9	rs6438208	3	114170272	3.09206e-15	ZBTB20	intronic
10	rs1229984	4	100239319	2.05715e-13	ADH1B	exonic	*
11	rs17199964	4	102707791	2.98557e-08	BANK1	intergenic	*
12	rs11762736	7	96630637	3.223e-08	DLX6-AS1	ncRNA_intronic	*
13	rs1155397	7	114953597	9.36377e-09	LINC01392	intergenic	*
14	rs78875955	8	27389456	9.82386e-16	EPHX2	intronic
15	rs12257472	10	104933449	1.72541e-10	NT5C2	intronic
16	11:27643725	11	27643725	5.67959e-10	BDNF-AS:LINC00678	ncRNA_intronic
17	rs4144892	11	112866456	1.11233e-11	NCAM1	intronic
18	rs6589386	11	113443753	3.58438e-10	DRD2	intergenic	*
19	rs7955541	12	49796721	2.74141e-11	SPATS2	intronic
20	rs7205551	16	69605968	3.08964e-09	NFAT5	intronic
21	rs911529	20	31146939	1.89297e-08	C20orf112	intronic	*

### Sheet: smkcess
Supplementary Table 2B: Significant associations in MTAG-GWAS for smoking cessation
GenomicLocus	lead SNP	chr	position	p	Gene	Function	New loci after MTAG?
1	rs11210229	1	73860028	3.0338e-10	LINC01360	intergenic	*
2	rs1260326	2	27730940	4.78495e-10	GCKR	exonic	*
3	rs518853	2	45141218	4.00063e-12	LINC01833	intergenic	*
4	2:161865998	2	161865998	1.5546e-08	AC009313.2	intergenic	*
5	rs1464569	3	49460350	8.88658e-10	NICN1	UTR3	*
6	rs1229984	4	100239319	1.19087e-31	ADH1B	exonic	*
7	rs13135092	4	103198082	4.2141e-11	SLC39A8	intronic	*
8	rs72838268	6	27021173	7.28305e-09	LINC00240	intergenic	*
9	rs6962199	7	153461606	1.73891e-08	DPP6	intronic	*
10	rs200632862	8	61798496	1.31423e-08	CHD7	intergenic	*
11	rs6469450	8	114179599	5.58431e-10	CSMD3	intronic	*
12	rs10986603	9	127929938	3.5463e-11	PPP6C	intronic	*
13	rs17602038	11	113364691	2.69191e-16	DRD2	intergenic
14	rs61904960	11	113481872	1.90404e-09	TMPRSS5	intergenic	*
15	rs6576006	14	104322394	3.94092e-08	LINC00637	ncRNA_intronic	*
16	rs182317	15	89943601	2.33019e-08	LOC105371031	ncRNA_exonic	*
17	rs62048402	16	53803223	5.35851e-12	FTO	intronic	*
18	rs62206955	20	61999798	2.07831e-09	CHRNA4	ncRNA_exonic
