## SupplementaryTable 3 for "Multi-trait genome-wide association analyses leveraging alcohol use disorder findings identify novel loci for smoking behaviors in the Million Veteran Program"

### Sheet: h2
Supplementary Table 3A: SNP-based heritability estimates of smoking traits (both single-trait GWAS and MTAG) in MVP EAs.
	heritability (std error)
	single-trait GWAS	MTAG-GWAS
smkinit	0.0668 (0.0037)	0.0764 (0.0038)
smkcess	0.0577 (0.0048)	0.0814 (0.0051)

### Sheet: smkinit
Supplementary Table 3B: Heritability enrichment analyses in before-MTAG and after-MTAG smoking initiation in MVP EAs. Bonferroni correction was applied to the 66 enrichment tests for 4 before-MTAG and 4 after-MTAG phenotypes (p < 0.05/66/4 = 1.89E−4)
Category	Smkinit (before-MTAG)				Smkinit (after-MTAG)
	Enrichment	Enrichment std error	Enrichment p value	Signficance	Enrichment	Enrichment std error	Enrichment p value	Signficance
Mononuclear_cells_from_peripheral_blood_1	2.7596	1.76336	0.316067		2.93444	1.59828	0.224923
T_cells_CD3+_1	2.552	0.478758	0.00158239		2.20138	0.424576	0.00514791
T_cells_effector/memory_CD4+_CD25int_CD127+_1	1.72296	1.09342	0.510403		2.04023	0.951149	0.27543
T_regulatory_cells_CD4+_CD25+_CD127-_1	0.473675	0.66887	0.432334		0.859721	0.587765	0.811804
T_helper_cells_CD4+_CD25-_1	1.44187	0.890721	0.620194		1.59105	0.822385	0.471918
T_helper_naive_cells_CD4+_CD25-_CD45RA+_1	1.82553	0.757925	0.276958		1.88099	0.675764	0.190769
T_helper_cells_PMA-I_stimulated_CD4+_CD25-_IL17-_1	1.71004	0.600442	0.237435		1.93719	0.531242	0.0795767
T_helper_17_cells_PMA-I_stimulated_CD4+_CD25-_IL17+_1	1.19928	0.911814	0.827263		1.4383	0.783434	0.576859
T_helper_memory_cells_CD4+_CD25-_CD45RO+_1	0.850921	1.10469	0.892713		1.39901	1.00829	0.692141
T_helper_memory_cells_from_peripheral_blood_CD4+_1	0.738015	1.04612	0.802501		0.90543	0.912758	0.917542
T_memory_cells_CD8+_1	0.274276	1.25172	0.562804		0.812303	1.11947	0.866992
T_helper_naive_cells_CD4+_1	-0.181019	1.10956	0.285384		0.00216919	0.953983	0.294441
T_naive_cells_CD8+_1	0.512836	1.16856	0.675531		0.932447	0.96739	0.944312
Monocytes_CD14+_1	2.31517	0.442482	0.00373515		2.22754	0.404383	0.00267745
Hematopoietic_stem_cells_G-CSF-mobilized_CD34+_1	2.28469	0.634524	0.0430256		2.22764	0.567642	0.0312548
B_cells_CD19+_1	2.49846	0.818585	0.0702143		2.58928	0.729155	0.0306653
Natural_killer_cells_CD56+_1	2.85995	0.905008	0.0429032		2.58853	0.835931	0.0613798
GM12878_lymphoblastoid_cells_1	2.21424	0.90389	0.176316		1.89702	0.784103	0.251378
Thymus_1	2.28928	1.09714	0.242576		2.80145	0.98855	0.0698408
Spleen_1	2.06756	0.991149	0.278918		2.29642	0.846756	0.125821
Brain_hippocampus_middle_1	4.22776	0.945902	0.000613893		3.96462	0.885798	0.000878963
Brain_substantia_nigra_1	2.10365	1.156	0.338995		1.60913	0.993835	0.539271
Brain_anterior_caudate_1	4.01936	0.802214	0.000177863		4.07966	0.710951	1.86e-05	*
Brain_cingulate_gyrus_1	4.35364	1.22195	0.00557534		4.4161	1.07273	0.00133917
Brain_inferior_temporal_lobe_1	3.35245	1.25749	0.0602492		3.35642	1.1153	0.0352211
Brain_angular_gyrus_1	3.84815	1.37195	0.039182		3.4633	1.22709	0.0465627
Brain_dorsolateral_prefrontal_cortex_1	5.53281	1.22036	0.000260975		5.40873	1.05322	4.4e-05	*
NH-A_astrocytes_1	4.18926	1.10885	0.0044828		3.92664	0.976109	0.00308434
Lung_1	3.20814	1.13325	0.0514558		2.64569	0.973429	0.0920214
NHLF_lung_fibroblast_primary_cells_1	3.11454	1.6809	0.202769		3.0569	1.44757	0.151778
Aorta_1	1.83548	2.04473	0.681412		2.23437	1.83423	0.499359
Right_atrium_1	1.6679	1.22062	0.582626		1.95937	1.10169	0.38208
Left_ventricle_1	3.23241	1.13494	0.0490381		3.29545	1.02394	0.0250524
Right_ventricle_1	3.25019	1.33898	0.0904893		3.48363	1.24451	0.0449756
Muscle_satellite_cultured_cells_1	2.72119	1.10511	0.117232		2.96031	0.97118	0.0423743
Psoas_muscle_1	3.34749	2.08908	0.260965		3.66401	1.82196	0.144518
Skeletal_muscle_1	2.10411	0.548628	0.0481801		2.27711	0.492262	0.0107791
HSMM_skeletal_muscle_myoblasts_cells_1	2.11767	1.20747	0.357406		2.13015	1.09233	0.303809
HSMM_cell_derived_skeletal_muscle_myotubes_cells_1	2.84899	1.25164	0.14856		2.2479	1.0984	0.262557
Stomach_smooth_muscle_1	2.79187	1.0555	0.0872306		2.88791	0.944162	0.0444757
Duodenum_smooth_muscle_1	3.27013	1.71295	0.180787		3.7593	1.5008	0.0639244
Colon_smooth_muscle_1	1.47044	1.33494	0.723576		2.05056	1.15088	0.358169
Rectal_smooth_muscle_1	2.02578	1.54443	0.504559		1.47523	1.36925	0.728141
Esophagus_1	2.26464	1.51667	0.400777		2.48777	1.35874	0.270411
Gastric_1	1.41105	1.62205	0.7995		1.88291	1.39313	0.525447
Stomach_mucosa_1	3.03825	1.14504	0.0761475		3.27536	1.04458	0.029623
Duodenum_mucosa_1	2.6285	1.21752	0.179198		2.43357	1.10619	0.192113
Small_intestine_1	4.73266	1.59252	0.019413		4.52514	1.45056	0.0155997
Sigmoid_colon_1	1.13833	1.8317	0.939612		1.28949	1.57285	0.853697
Colonic_mucosa_1	0.298538	1.36311	0.607974		1.22906	1.21411	0.850081
Rectal_mucosa_1	0.720855	1.04612	0.789593		1.40128	0.880892	0.648192
Pancreas_1	2.01582	1.32079	0.441542		1.41721	1.14742	0.716654
Pancreatic_islets_1	7.8808	3.00829	0.0197862		8.35965	2.78172	0.00733463
Liver_1	1.54463	0.858777	0.524377		1.72866	0.769357	0.341993
Adipose_nuclei_1	2.63104	0.817426	0.0454164		2.51821	0.769619	0.0473444
Adipose_derived_mesenchymal_stem_cell_cultured_cells_1	1.53544	0.958811	0.577153		1.26697	0.849724	0.75346
Mesenchymal_stem_cell_derived_adipocyte_cultured_cells_1	1.75635	0.937621	0.418854		1.69	0.803329	0.38843
Mesenchymal_stem_cell_derived_chondrocyte_cultured_cells_1	2.00946	0.904979	0.266324		1.88717	0.823387	0.281378
Bone_marrow_derived_cultured_mesenchymal_stem_cells_1	0.685487	0.949932	0.741036		0.854822	0.83749	0.86254
Osteoblast_primary_cells_1	2.03474	0.922478	0.261114		1.87763	0.841426	0.296156
NHDF-Ad_adult_dermal_fibroblast_primary_cells_1	1.4138	1.22042	0.73519		1.15305	1.0866	0.888161
NHEK-epidermal_keratinocyteprimary_cells_1	1.85023	0.990403	0.387762		1.82482	0.893071	0.353123
Breast_myoepithelial_primary_cells_1	2.6543	1.27266	0.194127		2.74892	1.13316	0.121863
Breast_variant_human_mammary_epithelial_cells_(vHMEC)_1	2.55424	1.42924	0.271931		2.50967	1.30476	0.242958
HMEC_mammary_epithelial_primary_cells_1	1.7077	1.27944	0.57934		1.60508	1.12844	0.591634
Ovary_1	3.25248	1.46965	0.127793		3.48566	1.30614	0.0603285

### Sheet: smkcess
Supplementary Table 3C: Heritability enrichment analyses in before-MTAG and after-MTAG smoking cessation in MVP EAs. Bonferroni correction was applied to the 66 enrichment tests for 4 before-MTAG and 4 after-MTAG phenotypes (p < 0.05/66/4 = 1.89E−4)
Category	Smkcess (before-MTAG)				Smkcess (after-MTAG)
	Enrichment	Enrichment std error	Enrichment p value	Signficance	Enrichment	Enrichment std error	Enrichment p value	Signficance
Mononuclear_cells_from_peripheral_blood_1	4.88445	3.11214	0.212311		5.64829	2.4573	0.0578958
T_cells_CD3+_1	2.69527	0.786139	0.0359344		1.9914	0.569347	0.0887346
T_cells_effector/memory_CD4+_CD25int_CD127+_1	3.15325	1.67328	0.195886		3.14662	1.30884	0.0941037
T_regulatory_cells_CD4+_CD25+_CD127-_1	2.76176	1.05895	0.0923604		2.18087	0.84917	0.15758
T_helper_cells_CD4+_CD25-_1	3.56406	1.13723	0.0235825		2.5021	0.928797	0.0992215
T_helper_naive_cells_CD4+_CD25-_CD45RA+_1	3.53765	1.28574	0.0453223		3.34749	0.997022	0.0152354
T_helper_cells_PMA-I_stimulated_CD4+_CD25-_IL17-_1	1.21008	0.867622	0.808694		1.9785	0.715179	0.1679
T_helper_17_cells_PMA-I_stimulated_CD4+_CD25-_IL17+_1	2.716	1.35938	0.204537		3.45257	1.0481	0.0171043
T_helper_memory_cells_CD4+_CD25-_CD45RO+_1	4.18806	1.69802	0.0568801		2.79566	1.384	0.185095
T_helper_memory_cells_from_peripheral_blood_CD4+_1	2.59228	1.55015	0.303174		2.20189	1.2764	0.342929
T_memory_cells_CD8+_1	3.57397	1.99121	0.193346		2.77857	1.60431	0.260774
T_helper_naive_cells_CD4+_1	3.4877	1.8532	0.175188		2.67333	1.46012	0.244631
T_naive_cells_CD8+_1	2.23002	1.65781	0.456616		1.93105	1.31558	0.475015
Monocytes_CD14+_1	1.89743	0.706952	0.19857		2.13845	0.528232	0.0275244
Hematopoietic_stem_cells_G-CSF-mobilized_CD34+_1	3.66468	0.865771	0.00239028		3.41474	0.655523	0.00032238
B_cells_CD19+_1	2.93364	1.15328	0.092519		4.26373	0.973871	0.000857714
Natural_killer_cells_CD56+_1	3.32913	1.25458	0.0594436		3.77331	1.05761	0.00827894
GM12878_lymphoblastoid_cells_1	3.22515	1.31156	0.0873473		2.60143	1.0487	0.126596
Thymus_1	3.69211	1.63567	0.1007		3.78389	1.32378	0.0336297
Spleen_1	2.17365	1.44094	0.413946		2.61195	1.08944	0.13334
Brain_hippocampus_middle_1	3.47125	1.39538	0.069334		3.38535	1.13758	0.0312089
Brain_substantia_nigra_1	0.858976	1.63364	0.931226		2.35764	1.17657	0.246061
Brain_anterior_caudate_1	5.37198	1.27741	0.000777019		5.6384	0.944092	2.72e-06	*
Brain_cingulate_gyrus_1	6.4652	1.90968	0.00398701		4.80116	1.40426	0.00729866
Brain_inferior_temporal_lobe_1	2.77566	1.75445	0.309196		4.64527	1.37135	0.00715084
Brain_angular_gyrus_1	5.7347	1.91199	0.0123117		5.77539	1.52947	0.00156648
Brain_dorsolateral_prefrontal_cortex_1	5.58133	2.10714	0.028528		6.44679	1.52002	0.000310373
NH-A_astrocytes_1	6.35579	1.78689	0.00255036		5.46866	1.32287	0.000769004
Lung_1	3.16715	1.38877	0.113454		2.40786	1.11094	0.199633
NHLF_lung_fibroblast_primary_cells_1	5.79192	2.28876	0.0353158		5.7973	1.98025	0.0131876
Aorta_1	4.86277	2.68196	0.150017		6.06446	2.16868	0.0179508
Right_atrium_1	2.29615	1.67045	0.437329		2.69313	1.26933	0.182006
Left_ventricle_1	3.55194	1.99909	0.196677		3.77619	1.57127	0.0701475
Right_ventricle_1	5.3077	1.71529	0.011864		4.57071	1.26874	0.00444837
Muscle_satellite_cultured_cells_1	3.33921	1.61619	0.146785		3.75231	1.14337	0.0161967
Psoas_muscle_1	2.08427	2.68338	0.686359		4.6033	1.90955	0.0612748
Skeletal_muscle_1	1.73673	0.759976	0.330837		2.11205	0.581121	0.0536988
HSMM_skeletal_muscle_myoblasts_cells_1	4.05308	1.95747	0.122978		3.4133	1.73768	0.168663
HSMM_cell_derived_skeletal_muscle_myotubes_cells_1	4.1731	1.55251	0.0439865		3.41138	1.28742	0.0643717
Stomach_smooth_muscle_1	3.65755	1.58001	0.0909588		4.03676	1.22564	0.012654
Duodenum_smooth_muscle_1	5.3412	2.58407	0.0875702		6.66127	1.9674	0.00284122
Colon_smooth_muscle_1	5.95683	1.68028	0.0022988		4.95896	1.23935	0.000979643
Rectal_smooth_muscle_1	3.00138	2.08972	0.338876		2.99884	1.63681	0.2223
Esophagus_1	6.12733	2.18148	0.0168666		5.32425	1.67262	0.00764018
Gastric_1	3.84595	2.00205	0.157761		3.24925	1.64094	0.174446
Stomach_mucosa_1	2.77926	1.83103	0.329162		3.5925	1.43614	0.0665711
Duodenum_mucosa_1	2.15916	1.8259	0.525288		2.62244	1.30641	0.208424
Small_intestine_1	4.82061	2.15654	0.0774519		5.55797	1.70847	0.00725862
Sigmoid_colon_1	5.94982	2.74868	0.0715888		4.49756	1.98406	0.0765531
Colonic_mucosa_1	6.90677	2.18705	0.007284		7.69472	1.65826	4.61e-05	*
Rectal_mucosa_1	2.24535	1.37891	0.359867		2.68292	1.06391	0.10371
Pancreas_1	3.99467	2.29627	0.190018		2.55365	1.60432	0.334263
Pancreatic_islets_1	11.7133	3.97802	0.00683577		12.37	3.14583	0.000249095
Liver_1	3.72091	1.24104	0.0259348		4.2851	1.05001	0.00153202
Adipose_nuclei_1	2.30154	1.25779	0.297954		2.66011	0.994891	0.0912833
Adipose_derived_mesenchymal_stem_cell_cultured_cells_1	2.62338	1.40329	0.240525		2.27714	1.08917	0.233501
Mesenchymal_stem_cell_derived_adipocyte_cultured_cells_1	1.41393	1.35853	0.760164		2.43813	1.19186	0.223714
Mesenchymal_stem_cell_derived_chondrocyte_cultured_cells_1	3.5791	1.27471	0.0422338		3.29991	1.00531	0.0201621
Bone_marrow_derived_cultured_mesenchymal_stem_cells_1	2.75925	1.42161	0.209114		2.75473	1.21999	0.142667
Osteoblast_primary_cells_1	2.54546	1.44439	0.28117		2.54614	1.09324	0.152937
NHDF-Ad_adult_dermal_fibroblast_primary_cells_1	-0.0408246	1.79164	0.561653		-0.74336	1.37274	0.203512
NHEK-epidermal_keratinocyteprimary_cells_1	3.24159	1.3532	0.0981406		2.91512	1.01725	0.060624
Breast_myoepithelial_primary_cells_1	3.24427	1.8668	0.223004		2.92502	1.48314	0.185879
Breast_variant_human_mammary_epithelial_cells_(vHMEC)_1	2.79223	1.9003	0.34638		3.37904	1.33744	0.0732598
HMEC_mammary_epithelial_primary_cells_1	4.4556	1.96747	0.0851276		4.38201	1.92264	0.083975
Ovary_1	6.29892	2.09308	0.0108716		5.18418	1.39737	0.0030787
