## SupplementaryTable 4 for "Multi-trait genome-wide association analyses leveraging alcohol use disorder findings identify novel loci for smoking behaviors in the Million Veteran Program"

### Sheet: smkinit
Supplementary Table 4A: Gene prioritization for smoking initiation in the European American samples in the Million Veteran Program (MVP) using functional mapping and annotation (FUMA). Default FDR <0.05 for the eQTL mapping and FDR<1E-06 for the chromatin interaction mapping were used.
Gene	chr	Expression quantitative trait loci (eQTL) mapping				Chromatin interaction mapping		MTAG-GWAS
		Mapped by eQTL mapping?	If yes, mapped tissue	Number of SNPs	Minimum eQTL P-value of mapped SNPs	Mapped by chromatin interaction mapping?	If yes, mapped tissue	Risk loci in MTAG-GWAS?	If yes, new identified loci after MTAG?	lead SNP	P-value of the lead SNP
EPHX2	8	*	Brain_Cerebellum	5	2.36677e-05			*		rs78875955	9.82386e-16
ZBTB20	3					*	Adult_Cortex	*		rs6438208	3.09206e-15
SPATS2	12					*	Adult_Cortex	*		rs7955541	2.74141e-11
NT5C2	10	*	Brain_Cerebellar_Hemisphere/Brain_Cerebellum/Brain_Cortex	159	3.99186e-08	*	Adult_Cortex	*		rs12257472	1.72541e-10
DRD2	11	*	Brain_Cerebellar_Hemisphere	7	1.94668e-06			*	*	rs6589386	3.58438e-10
USP4	3	*	Brain_Cerebellum	109	1.96381e-05			*	*	rs6778080	2.19231e-09
NFAT5	16					*	Adult_Cortex	*		rs7205551	3.08964e-09
AMT	3	*	Brain_Anterior_cingulate_cortex_BA24/Brain_Caudate_basal_ganglia/Brain_Cerebellar_Hemisphere/Brain_Cerebellum/Brain_Cortex/Brain_Frontal_Cortex_BA9/Brain_Hippocampus/Brain_Hypothalamus/Brain_Nucleus_accumbens_basal_ganglia/Brain_Putamen_basal_ganglia/Brain_Spinal_cord_cervical_c-1/Brain_Substantia_nigra	202	2.15046e-38	*	Adult_Cortex
ARL3	10	*	Brain_Cerebellum	139	2.46712e-07	*	Adult_Cortex
AS3MT	10	*	Brain_Amygdala/Brain_Anterior_cingulate_cortex_BA24/Brain_Caudate_basal_ganglia/Brain_Cerebellar_Hemisphere/Brain_Cerebellum/Brain_Cortex/Brain_Frontal_Cortex_BA9/Brain_Hippocampus/Brain_Hypothalamus/Brain_Nucleus_accumbens_basal_ganglia/Brain_Putamen_basal_ganglia/Brain_Spinal_cord_cervical_c-1/Brain_Substantia_nigra	298	3.4385e-42	*	Adult_Cortex
ATRIP	3	*	Brain_Cerebellar_Hemisphere	13	0.000242202
BSN	3	*	Brain_Cerebellum	3	0.00014113	*	Adult_Cortex
C10orf32	10	*	Brain_Amygdala/Brain_Anterior_cingulate_cortex_BA24/Brain_Caudate_basal_ganglia/Brain_Cerebellar_Hemisphere/Brain_Cerebellum/Brain_Cortex/Brain_Frontal_Cortex_BA9/Brain_Hippocampus/Brain_Hypothalamus/Brain_Nucleus_accumbens_basal_ganglia/Brain_Putamen_basal_ganglia/Brain_Spinal_cord_cervical_c-1/Brain_Substantia_nigra	298	7.87131e-33
CCDC25	8	*	Brain_Nucleus_accumbens_basal_ganglia	15	5.39441e-07	*	Adult_Cortex
CCDC71	3	*	Brain_Amygdala/Brain_Caudate_basal_ganglia/Brain_Cerebellar_Hemisphere/Brain_Cerebellum/Brain_Frontal_Cortex_BA9/Brain_Hippocampus/Brain_Nucleus_accumbens_basal_ganglia/Brain_Putamen_basal_ganglia	202	2.82112e-08	*	Adult_Cortex
CHRNA2	8	*	Brain_Cerebellar_Hemisphere/Brain_Cerebellum	79	1.42666e-16
DALRD3	3	*	Brain_Cerebellar_Hemisphere/Brain_Cerebellum/Brain_Cortex	202	3.34307e-13	*	Adult_Cortex
GMPPB	3	*	Brain_Amygdala/Brain_Anterior_cingulate_cortex_BA24/Brain_Caudate_basal_ganglia/Brain_Cerebellar_Hemisphere/Brain_Cerebellum/Brain_Cortex/Brain_Frontal_Cortex_BA9/Brain_Hippocampus/Brain_Hypothalamus/Brain_Nucleus_accumbens_basal_ganglia/Brain_Putamen_basal_ganglia/Brain_Spinal_cord_cervical_c-1/Brain_Substantia_nigra	194	1.97185e-24	*	Adult_Cortex
GPX1	3	*	Brain_Anterior_cingulate_cortex_BA24/Brain_Caudate_basal_ganglia/Brain_Cerebellar_Hemisphere/Brain_Cerebellum/Brain_Cortex/Brain_Frontal_Cortex_BA9/Brain_Hippocampus/Brain_Nucleus_accumbens_basal_ganglia/Brain_Putamen_basal_ganglia	202	1.87685e-15
HYAL3	3	*	Brain_Spinal_cord_cervical_c-1	100	1.47624e-05
KCNH3	12	*	Brain_Cerebellar_Hemisphere	1	5.89991e-05
KLHDC8B	3	*	Brain_Cerebellum	2	0.000258778	*	Adult_Cortex
MCRS1	12	*	Brain_Hippocampus	127	2.96446e-06
MST1	3	*	Brain_Cerebellum	25	3.51456e-05
NCKIPSD	3	*	Brain_Amygdala/Brain_Anterior_cingulate_cortex_BA24/Brain_Caudate_basal_ganglia/Brain_Cerebellar_Hemisphere/Brain_Cerebellum/Brain_Cortex/Brain_Frontal_Cortex_BA9/Brain_Hippocampus/Brain_Hypothalamus/Brain_Nucleus_accumbens_basal_ganglia/Brain_Putamen_basal_ganglia/Brain_Spinal_cord_cervical_c-1/Brain_Substantia_nigra	202	5.21918e-19	*	Adult_Cortex
NICN1	3	*	Brain_Caudate_basal_ganglia/Brain_Cerebellum/Brain_Cortex/Brain_Frontal_Cortex_BA9/Brain_Nucleus_accumbens_basal_ganglia	201	1.08162e-07	*	Adult_Cortex
NOB1	16	*	Brain_Anterior_cingulate_cortex_BA24/Brain_Caudate_basal_ganglia/Brain_Cerebellar_Hemisphere/Brain_Cerebellum/Brain_Cortex/Brain_Frontal_Cortex_BA9	46	2.0178e-16	*	Adult_Cortex
NQO1	16	*	Brain_Caudate_basal_ganglia/Brain_Nucleus_accumbens_basal_ganglia	35	1.17511e-05	*	Adult_Cortex
P4HTM	3	*	Brain_Caudate_basal_ganglia/Brain_Cerebellar_Hemisphere/Brain_Cerebellum/Brain_Cortex/Brain_Frontal_Cortex_BA9/Brain_Hippocampus/Brain_Hypothalamus/Brain_Nucleus_accumbens_basal_ganglia/Brain_Putamen_basal_ganglia/Brain_Spinal_cord_cervical_c-1	202	6.62582e-12	*	Adult_Cortex
PDCD11	10	*	Brain_Cerebellum	7	1.0644e-05
PDPR	16	*	Brain_Frontal_Cortex_BA9	7	3.01708e-05
PRKAR2A	3	*	Brain_Substantia_nigra	147	3.58208e-06	*	Adult_Cortex
QRICH1	3	*	Brain_Caudate_basal_ganglia/Brain_Cerebellar_Hemisphere/Brain_Cerebellum/Brain_Cortex/Brain_Hippocampus/Brain_Nucleus_accumbens_basal_ganglia/Brain_Putamen_basal_ganglia	202	1.39145e-16	*	Adult_Cortex
RNF123	3	*	Brain_Cerebellum/Brain_Nucleus_accumbens_basal_ganglia	1	8.26908e-05
RP11-3B7.1	3	*	Brain_Anterior_cingulate_cortex_BA24	3	7.92938e-05
SIX3	2	*	Brain_Cerebellum	14	1.32382e-05
SUFU	10	*	Brain_Putamen_basal_ganglia	7	9.33091e-05	*	Adult_Cortex
TMA7	3	*	Brain_Cerebellar_Hemisphere/Brain_Cerebellum/Brain_Cortex	124	1.86282e-05	*	Adult_Cortex
TMEM180	10	*	Brain_Caudate_basal_ganglia/Brain_Cerebellar_Hemisphere/Brain_Nucleus_accumbens_basal_ganglia/Brain_Putamen_basal_ganglia/Brain_Spinal_cord_cervical_c-1/Brain_Substantia_nigra	268	1.01514e-06
TMPRSS5	11	*	Brain_Caudate_basal_ganglia/Brain_Putamen_basal_ganglia	2	2.12866e-05
TREX1	3	*	Brain_Caudate_basal_ganglia/Brain_Frontal_Cortex_BA9/Brain_Nucleus_accumbens_basal_ganglia	62	2.39865e-05
TRIM35	8	*	Brain_Cerebellar_Hemisphere/Brain_Cerebellum/Brain_Nucleus_accumbens_basal_ganglia	23	1.1505e-10
WDR6	3	*	Brain_Amygdala/Brain_Caudate_basal_ganglia/Brain_Cerebellar_Hemisphere/Brain_Cerebellum/Brain_Cortex/Brain_Frontal_Cortex_BA9/Brain_Hippocampus/Brain_Nucleus_accumbens_basal_ganglia/Brain_Putamen_basal_ganglia/Brain_Spinal_cord_cervical_c-1/Brain_Substantia_nigra	202	5.24509e-18	*	Adult_Cortex
ZNF589	3	*	Brain_Cerebellar_Hemisphere/Brain_Cortex/Brain_Spinal_cord_cervical_c-1	33	8.86685e-05	*	Adult_Cortex
ARIH2OS	3					*	Adult_Cortex
QARS	3					*	Adult_Cortex
LAMB2	3					*	Adult_Cortex
C3orf84	3					*	Adult_Cortex
C3orf62	3					*	Adult_Cortex
RHOA	3					*	Adult_Cortex
DAG1	3					*	Adult_Cortex
AMIGO3	3					*	Adult_Cortex
TRAIP	3					*	Adult_Cortex
CAMKV	3					*	Adult_Cortex
MON1A	3					*	Adult_Cortex
GNAT1	3					*	Adult_Cortex
GNAI2	3					*	Adult_Cortex
HYAL2	3					*	Adult_Cortex
TMEM115	3					*	Adult_Cortex
NUGGC	8					*	Adult_Cortex
PNOC	8					*	Adult_Cortex
RPEL1	10					*	Adult_Cortex
INA	10					*	Adult_Cortex
PCGF6	10					*	Adult_Cortex
CALHM2	10					*	Adult_Cortex
CALHM3	10					*	Adult_Cortex
NEURL1	10					*	Adult_Cortex
BDNF	11					*	Adult_Cortex
FAM186B	12					*	Adult_Cortex
FMNL3	12					*	Adult_Cortex
NCKAP5L	12					*	Adult_Cortex
ASIC1	12					*	Adult_Cortex
COX14	12					*	Adult_Cortex
WWP2	16					*	Adult_Cortex
RP11-529K1.3	16					*	Adult_Cortex
PLXNB1	3					*	Adult_Cortex
CCDC51	3					*	Adult_Cortex
UQCRC1	3					*	Adult_Cortex
SLC26A6	3					*	Adult_Cortex
CELSR3	3					*	Adult_Cortex
CAMP	3					*	Adult_Cortex
USP19	3					*	Adult_Cortex
DYNC1I1	7					*	Adult_Cortex
ACTR1A	10					*	Adult_Cortex
WBP1L	10					*	Adult_Cortex
CYP17A1	10					*	Adult_Cortex
TROAP	12					*	Adult_Cortex
KMT2D	12					*	Adult_Cortex
C1QL4	12					*	Adult_Cortex
FKBP11	12					*	Adult_Cortex
DHH	12					*	Adult_Cortex
DNAJC22	12					*	Adult_Cortex
RP11-343C2.9	16					*	Adult_Cortex
PLAGL2	20					*	Adult_Cortex
ARIH2	3					*	Adult_Cortex
NDUFAF3	3					*	Adult_Cortex
TCTA	3					*	Adult_Cortex
TUSC2	3					*	Adult_Cortex
ESCO2	8					*	Adult_Cortex
ELP3	8					*	Adult_Cortex
CALHM1	10					*	Adult_Cortex
TMBIM6	12					*	Adult_Cortex
SFXN2	10					*	Adult_Cortex
RP11-343C2.7	16					*	Adult_Cortex
POFUT1	20					*	Adult_Cortex

### Sheet: smkcess
Supplementary Table 4B: Gene prioritization for smoking cessation in the European American samples in the Million Veteran Program (MVP) using functional mapping and annotation (FUMA). Default FDR <0.05 for the eQTL mapping and FDR<1E-06 for the chromatin interaction mapping were used.
Gene	chr	Expression quantitative trait loci (eQTL) mapping				Chromatin interaction mapping		MTAG-GWAS
		Mapped by eQTL mapping?	If yes, mapped tissue	Number of SNPs	Minimum eQTL P-value of mapped SNPs	Mapped by chromatin interaction mapping?	If yes, mapped tissue	Risk loci in MTAG-GWAS?	If yes, new identified loci after MTAG?	lead SNP	P-value of the lead SNP
DRD2	11	*	Brain_Cerebellar_Hemisphere	7	1.94668e-06			*		rs17602038	2.69e-16
PPP6C	9	*	Brain_Anterior_cingulate_cortex_BA24/Brain_Caudate_basal_ganglia/Brain_Frontal_Cortex_BA9/Brain_Hippocampus/Brain_Nucleus_accumbens_basal_ganglia/Brain_Putamen_basal_ganglia	285	9.66294e-10	*	Adult_Cortex	*	*	rs10986603	3.55e-11
GCKR	2					*	Adult_Cortex	*	*	rs1260326	4.78e-10
CSMD3	8	*	Brain_Cerebellum	4	8.74916e-05			*	*	rs6469450	5.58e-10
NICN1	3	*	Brain_Caudate_basal_ganglia/Brain_Cerebellum/Brain_Cortex/Brain_Frontal_Cortex_BA9/Brain_Nucleus_accumbens_basal_ganglia	202	1.08162e-07	*	Adult_Cortex	*	*	rs1464569	8.89e-10
TMPRSS5	11	*	Brain_Caudate_basal_ganglia/Brain_Putamen_basal_ganglia	2	2.12866e-05	*	Adult_Cortex	*	*	rs61904960	1.9e-09
AMT	3	*	Brain_Anterior_cingulate_cortex_BA24/Brain_Caudate_basal_ganglia/Brain_Cerebellar_Hemisphere/Brain_Cerebellum/Brain_Cortex/Brain_Frontal_Cortex_BA9/Brain_Hippocampus/Brain_Hypothalamus/Brain_Nucleus_accumbens_basal_ganglia/Brain_Putamen_basal_ganglia/Brain_Spinal_cord_cervical_c-1/Brain_Substantia_nigra	203	2.15046e-38	*	Adult_Cortex
APOPT1	14	*	Brain_Caudate_basal_ganglia/Brain_Hippocampus/Brain_Putamen_basal_ganglia	84	2.10225e-09
ARPC5L	9	*	Brain_Cerebellar_Hemisphere/Brain_Cerebellum/Brain_Hypothalamus/Brain_Putamen_basal_ganglia	98	6.30326e-16
ATRIP	3	*	Brain_Cerebellar_Hemisphere	13	0.000242202
BSN	3	*	Brain_Cerebellum	3	0.00014113	*	Adult_Cortex
BTN3A3	6	*	Brain_Cortex	12	5.60721e-05
CCDC71	3	*	Brain_Amygdala/Brain_Caudate_basal_ganglia/Brain_Cerebellar_Hemisphere/Brain_Cerebellum/Brain_Frontal_Cortex_BA9/Brain_Hippocampus/Brain_Nucleus_accumbens_basal_ganglia/Brain_Putamen_basal_ganglia	203	2.82112e-08	*	Adult_Cortex
DALRD3	3	*	Brain_Cerebellar_Hemisphere/Brain_Cerebellum/Brain_Cortex	203	3.34307e-13	*	Adult_Cortex
GAPVD1	9	*	Brain_Cerebellar_Hemisphere/Brain_Cerebellum	299	8.23271e-12
GMPPB	3	*	Brain_Amygdala/Brain_Anterior_cingulate_cortex_BA24/Brain_Caudate_basal_ganglia/Brain_Cerebellar_Hemisphere/Brain_Cerebellum/Brain_Cortex/Brain_Frontal_Cortex_BA9/Brain_Hippocampus/Brain_Hypothalamus/Brain_Nucleus_accumbens_basal_ganglia/Brain_Putamen_basal_ganglia/Brain_Spinal_cord_cervical_c-1/Brain_Substantia_nigra	195	1.97185e-24	*	Adult_Cortex
GOLGA1	9	*	Brain_Cerebellar_Hemisphere/Brain_Cerebellum	195	2.57976e-06
GPX1	3	*	Brain_Anterior_cingulate_cortex_BA24/Brain_Caudate_basal_ganglia/Brain_Cerebellar_Hemisphere/Brain_Cerebellum/Brain_Cortex/Brain_Frontal_Cortex_BA9/Brain_Hippocampus/Brain_Nucleus_accumbens_basal_ganglia/Brain_Putamen_basal_ganglia	203	1.87685e-15
HIST1H2BK	6	*	Brain_Caudate_basal_ganglia	1	2.80342e-05
HYAL3	3	*	Brain_Spinal_cord_cervical_c-1	100	1.47624e-05
KIF26A	14	*	Brain_Caudate_basal_ganglia	30	8.24807e-06
KLHDC8B	3	*	Brain_Cerebellum	2	0.000258778	*	Adult_Cortex
KRTCAP3	2	*	Brain_Caudate_basal_ganglia/Brain_Cortex/Brain_Nucleus_accumbens_basal_ganglia	9	1.44265e-07
MST1	3	*	Brain_Cerebellum	26	3.51456e-05
NCKIPSD	3	*	Brain_Amygdala/Brain_Anterior_cingulate_cortex_BA24/Brain_Caudate_basal_ganglia/Brain_Cerebellar_Hemisphere/Brain_Cerebellum/Brain_Cortex/Brain_Frontal_Cortex_BA9/Brain_Hippocampus/Brain_Hypothalamus/Brain_Nucleus_accumbens_basal_ganglia/Brain_Putamen_basal_ganglia/Brain_Spinal_cord_cervical_c-1/Brain_Substantia_nigra	203	5.21918e-19	*	Adult_Cortex
OLFML2A	9	*	Brain_Caudate_basal_ganglia/Brain_Cerebellar_Hemisphere/Brain_Putamen_basal_ganglia	83	4.51265e-09
P4HTM	3	*	Brain_Caudate_basal_ganglia/Brain_Cerebellar_Hemisphere/Brain_Cerebellum/Brain_Cortex/Brain_Frontal_Cortex_BA9/Brain_Hippocampus/Brain_Hypothalamus/Brain_Nucleus_accumbens_basal_ganglia/Brain_Putamen_basal_ganglia/Brain_Spinal_cord_cervical_c-1	203	6.62582e-12	*	Adult_Cortex
PPP1R13B	14	*	Brain_Caudate_basal_ganglia/Brain_Putamen_basal_ganglia	45	8.98219e-08
PRKAR2A	3	*	Brain_Substantia_nigra	147	3.58208e-06	*	Adult_Cortex
PRSS16	6	*	Brain_Cerebellar_Hemisphere/Brain_Cerebellum	13	1.13766e-09
QRICH1	3	*	Brain_Caudate_basal_ganglia/Brain_Cerebellar_Hemisphere/Brain_Cerebellum/Brain_Cortex/Brain_Hippocampus/Brain_Nucleus_accumbens_basal_ganglia/Brain_Putamen_basal_ganglia	203	1.39145e-16	*	Adult_Cortex
RNF123	3	*	Brain_Cerebellum/Brain_Nucleus_accumbens_basal_ganglia	1	8.26908e-05
RP11-3B7.1	3	*	Brain_Anterior_cingulate_cortex_BA24	3	7.92938e-05
SCAI	9	*	Brain_Cortex/Brain_Hippocampus/Brain_Spinal_cord_cervical_c-1	46	3.77495e-06
SIX3	2	*	Brain_Cerebellum	14	1.32382e-05
TDRD9	14	*	Brain_Caudate_basal_ganglia/Brain_Cortex	1	1.46712e-05	*	Adult_Cortex
TMA7	3	*	Brain_Cerebellar_Hemisphere/Brain_Cerebellum/Brain_Cortex	124	1.86282e-05	*	Adult_Cortex
TREX1	3	*	Brain_Caudate_basal_ganglia/Brain_Frontal_Cortex_BA9/Brain_Nucleus_accumbens_basal_ganglia	62	2.39865e-05
TRIM54	2	*	Brain_Anterior_cingulate_cortex_BA24	11	3.91329e-06
TTC12	11	*	Brain_Amygdala/Brain_Anterior_cingulate_cortex_BA24/Brain_Caudate_basal_ganglia/Brain_Cerebellar_Hemisphere/Brain_Cerebellum/Brain_Cortex/Brain_Frontal_Cortex_BA9/Brain_Hippocampus/Brain_Hypothalamus/Brain_Nucleus_accumbens_basal_ganglia/Brain_Putamen_basal_ganglia/Brain_Spinal_cord_cervical_c-1/Brain_Substantia_nigra	60	1.11389e-23	*	Adult_Cortex
USP4	3	*	Brain_Cerebellum	110	1.96381e-05
WDR38	9	*	Brain_Nucleus_accumbens_basal_ganglia	3	4.81832e-06
WDR6	3	*	Brain_Amygdala/Brain_Caudate_basal_ganglia/Brain_Cerebellar_Hemisphere/Brain_Cerebellum/Brain_Cortex/Brain_Frontal_Cortex_BA9/Brain_Hippocampus/Brain_Nucleus_accumbens_basal_ganglia/Brain_Putamen_basal_ganglia/Brain_Spinal_cord_cervical_c-1/Brain_Substantia_nigra	203	5.24509e-18	*	Adult_Cortex
XRCC3	14	*	Brain_Cerebellar_Hemisphere/Brain_Cerebellum/Brain_Cortex	82	2.07227e-09	*	Adult_Cortex
ZNF391	6	*	Brain_Caudate_basal_ganglia/Brain_Nucleus_accumbens_basal_ganglia	13	2.65052e-06
ZNF589	3	*	Brain_Cerebellar_Hemisphere/Brain_Cortex/Brain_Spinal_cord_cervical_c-1	33	8.86685e-05	*	Adult_Cortex
ZW10	11	*	Brain_Cerebellum	186	5.55582e-06
NRBP1	2					*	Adult_Cortex
SUPT7L	2					*	Adult_Cortex
ARIH2OS	3					*	Adult_Cortex
QARS	3					*	Adult_Cortex
LAMB2	3					*	Adult_Cortex
C3orf84	3					*	Adult_Cortex
C3orf62	3					*	Adult_Cortex
RHOA	3					*	Adult_Cortex
DAG1	3					*	Adult_Cortex
AMIGO3	3					*	Adult_Cortex
TRAIP	3					*	Adult_Cortex
CAMKV	3					*	Adult_Cortex
MON1A	3					*	Adult_Cortex
GNAT1	3					*	Adult_Cortex
GNAI2	3					*	Adult_Cortex
HYAL2	3					*	Adult_Cortex
TMEM115	3					*	Adult_Cortex
ZBTB16	11					*	Adult_Cortex
C14orf2	14					*	Adult_Cortex
IRX5	16					*	Adult_Cortex
TMEM214	2					*	Adult_Cortex
OST4	2					*	Adult_Cortex
EMILIN1	2					*	Adult_Cortex
KHK	2					*	Adult_Cortex
CGREF1	2					*	Adult_Cortex
PREB	2					*	Adult_Cortex
SLC5A6	2					*	Adult_Cortex
CAD	2					*	Adult_Cortex
MPV17	2					*	Adult_Cortex
GTF3C2	2					*	Adult_Cortex
PLXNB1	3					*	Adult_Cortex
CCDC51	3					*	Adult_Cortex
UQCRC1	3					*	Adult_Cortex
SLC26A6	3					*	Adult_Cortex
CELSR3	3					*	Adult_Cortex
CAMP	3					*	Adult_Cortex
USP19	3					*	Adult_Cortex
CKB	14					*	Adult_Cortex
ABHD2	15					*	Adult_Cortex
SLC4A1AP	2					*	Adult_Cortex
ARIH2	3					*	Adult_Cortex
NDUFAF3	3					*	Adult_Cortex
TCTA	3					*	Adult_Cortex
TUSC2	3					*	Adult_Cortex
ZFYVE21	14					*	Adult_Cortex
ABHD1	2					*	Adult_Cortex
ATRAID	2					*	Adult_Cortex
