## SupplementaryTable 1 for "Multi-trait genome-wide association analyses leveraging alcohol use disorder findings identify novel loci for smoking behaviors in the Million Veteran Program"

### Sheet: smkinit
Supplementary Table 1A: Significant associations in single-trait GWAS for smoking initiation
GenomicLocus	lead SNP	chr	position	p	Gene	Function
1	1:35673356	1	35673356	9.388e-09	Y_RNA	intergenic
2	rs11210229	1	73860028	9.724e-15	LINC01360	intergenic
3	rs472140	2	45139904	4.215e-13	LINC01833	intergenic
4	rs980772	2	145442190	1.684e-10	TEX41	ncRNA_intronic
5	rs6756212	2	146140132	5.904e-18	RPL6P5	intergenic
6	rs4687552	3	52838402	3.573e-08	ITIH3	intronic
7	rs6438208	3	114170272	4.959e-14	ZBTB20	intronic
8	rs6812788	4	147758681	2.127e-08	TTC29	intronic
9	rs4720886	7	1688329	3.448e-08	TFAMP1	intergenic
10	rs78875955	8	27389456	8.925e-17	EPHX2	intronic
11	rs12779263	10	104886533	2.427e-10	NT5C2	intronic
12	11:27643725	11	27643725	5.353e-10	BDNF-AS:LINC00678	ncRNA_intronic
13	rs4144892	11	112866456	6.959e-10	NCAM1	intronic
14	rs7955541	12	49796721	1.478e-12	SPATS2	intronic
15	rs7205551	16	69605968	2.151e-08	NFAT5	intronic
16	rs4818005	21	40588819	2.685e-08	BRWD1	intronic

### Sheet: smkcess
Supplementary Table 1B: Significant associations in single-trait GWAS for smoking cessation
GenomicLocus	lead SNP	chr	position	p	Gene	Function
1	rs77786751	2	147672487	2.347e-08	PABPC1P2	intergenic
2	3:49638084	3	49638084	1.832e-08	BSN	intronic
3	rs650599	9	127849318	3.468e-08	SCAI	intronic
4	rs12341778	9	128346158	4.331e-08	MAPKAP1	intronic
5	rs3025360	9	136481205	1.118e-12	DBH	intergenic
6	rs17602038	11	113364691	1.032e-10	DRD2	intergenic
7	rs11881918	19	41334199	1.181e-09	CYP2A6	intergenic
8	rs6011779	20	61984317	2.961e-13	CHRNA4	intronic

### Sheet: AUD
Supplementary Table 1C: Significant associations in single-trait GWAS for AUD
GenomicLocus	lead SNP	chr	position	p	Gene	Function
1	rs11210229	1	73860028	2.8e-08	LINC01360	intergenic
2	rs1260326	2	27730940	3.607e-17	GCKR	exonic
3	rs4953152	2	45170153	7.031e-11	SIX3	intronic
4	rs72618695	2	58462616	1.938e-09	FANCL	intronic
5	rs12691680	2	144204338	2.188e-10	ARHGAP15	intronic
6	rs2673140	2	227159867	2.176e-08	LOC646736	intergenic
7	rs1156336	3	16967221	1.549e-08	PLCL2	intronic
8	rs13130101	4	39405240	1.162e-12	KLB	intergenic
9	rs1229984	4	100239319	5.603e-139	ADH1B	exonic
10	4:103188709	4	103188709	4.131e-25	SLC39A8	exonic
11	rs11366076	9	17237272	1.589e-09	CNTLN	intronic
12	rs12787646	11	47669665	4.949e-08	MTCH2	intergenic
13	rs17602038	11	113364691	4.684e-12	DRD2	intergenic
14	rs11642015	16	53802494	3.762e-14	FTO	intronic

### Sheet: AC
Supplementary Table 1D: Significant associations in single-trait GWAS for alcohol consumption (AC)
GenomicLocus	lead SNP	chr	position	p	Gene	Function
1	rs926526	1	18832314	2.319e-08	KLHDC7A	intergenic
2	rs2568958	1	72765116	3.125e-08	NEGR1	intergenic
3	2:27748992	2	27748992	7.666e-22	GCKR	intergenic
4	rs4953152	2	45170153	2.125e-08	SIX3	intronic
5	rs11682175	2	57987593	2.397e-13	VRK2	intergenic
6	rs13389219	2	165528876	2.818e-09	COBLL1	intergenic
7	rs2056606	3	83704458	9.837e-09	SRRM1P2	intergenic
8	rs13146907	4	39425248	8.899e-15	KLB	intronic
9	rs141022549	4	97889944	3.643e-09	LINC02267	intergenic
10	rs1229984	4	100239319	1.373e-184	ADH1B	exonic
11	4:103188709	4	103188709	1.629e-43	SLC39A8	exonic
12	rs6817154	4	151206319	5.516e-09	LRBA	intronic
13	rs2256042	6	51173538	1.619e-10	PKHD1	intergenic
14	7:82637897	7	82637897	2.686e-08	PCLO	intronic
15	rs147169643	7	127824077	4.219e-09	MIR129-1	intergenic
16	rs1520930	8	64700894	5.906e-09	LINC01289	intergenic
17	rs2954029	8	126490972	3.465e-08	TRIB1	intergenic
18	rs6597650	9	133787225	1.651e-10	FIBCD1	exonic
19	rs11813399	10	20622603	2.755e-08	AMD1P1	intergenic
20	rs7102205	11	47745374	1.343e-10	FNBP4	intronic
21	rs7937768	11	121635061	2.84e-10	SORL1	intergenic
22	rs67906820	12	50248870	2.025e-09	FAIM2	intergenic
23	rs28929474	14	94844947	1.581e-08	SERPINA1	exonic
24	rs9926289	16	53820503	1.317e-25	FTO	intronic
25	rs1495099	17	37784464	1.577e-09	PPP1R1B	intronic
26	rs35572189	17	79419025	4.058e-09	BAHCC1	exonic
27	22:41709193	22	41709193	1.86e-10	ZC3H7B	intronic

### Sheet: genetic corr
Supplementary Table 1E: Genetic correlation estimates between smoking and alcohol traits (using single-trait GWAS) in MVP EAs.
	genetic correlation using single-trait GWAS (std error)
	with AUD	with AC
smkinit	0.5874 (0.0276)	0.1228 (0.0316)
smkcess	0.6189 (0.0382)	0.0838 (0.0432)
